# Back from the dead: the atypical kinase activity of a pseudokinase regulator of cation fluxes during inducible immunity

**DOI:** 10.1101/2022.05.10.491368

**Authors:** Elizabeth K. Brauer, Nagib Ahsan, George V. Popescu, Jay J. Thelen, Sorina C. Popescu

## Abstract

While most pseudokinases lack phosphotransfer activity due to altered catalytic residues within their kinase domain, a subset of pseudokinases maintain kinase activity through atypical mechanisms. The Arabidopsis ILK1 is a pseudokinase from the Raf-like MAP3K family and is the only known plant pseudokinase with confirmed kinase activity. ILK1 activity promotes microbial pattern-induced root growth inhibition through its stabilization of the HAK5 potassium transporter with the calmodulin-like protein CML9. ILK1 also has a kinase-independent function in salt stress suggesting that it interacts with additional proteins. We determined that members of the ILK subfamily are the sole pseudokinases within the Raf-like MAP3K family and identified 179 novel putative ILK1 protein interactors. We also identified 70 novel peptide targets for ILK1, the majority of which were phosphorylated in the presence of Mn^2+^ instead of Mg^2+^ in line with modifications in ILK1’s DFG cofactor binding domain. Overall, the ILK1-targeted or interacting proteins included diverse protein types including transporters (HAK5, STP1), protein kinases (MEKK1, MEKK3), and a cytokinin receptor (AHK2). The expression of 31 genes encoding putative ILK1-interacting or phosphorylated proteins, including AHK2, were altered in the root and shoot in response to molecular patterns suggesting a role for these genes in immunity. We describe a potential role for ILK1 interactors in the context of cation-dependent immune signaling responses, highlighting the importance of K^+^ in MAMP responses. This work further supports the notion that ILK1 is an atypical kinase with an unusual cofactor dependence that may interact with multiple proteins in the cell.
