## Supplementary material for "Back from the dead: the atypical kinase activity of a pseudokinase regulator of cation fluxes during inducible immunity": KIA interactors

### Sheet: Sheet1
Supplementary Data 1: Identification of the putative subcellular localization of phosphorylation targets for the ILK1 or ILK1D319N isoforms.
ILK1 condition	TAIR ID	Gene name	Localization consensus*	GO Function	Description
Mg-ILK1	At1g06070		nucleus	transcription regulator	Basic-leucine zipper (bZIP) transcription factor family protein;
Mg-ILK1	At1g08050		nucleus	other	Zinc finger (C3HC4-type RING finger) family protein;
Mg-ILK1	At1g15400		nucleus	kinase	Tightly connected with MAPK signaling to fine-tune stomatal production and patterning.
Mg-ILK1	At1g53050		plasma membrane	kinase	Protein kinase superfamily protein;
Mg-ILK1	At2g36350		plasma membrane	kinase	Protein kinase superfamily protein;
Mg-ILK1	At3g04470	At1g06340	nucleus	other	Ankyrin repeat family protein;
Mg-ILK1	At3g19770	AT1G06340	nucleus	other	Vacuolar sorting protein 9 (VPS9) domain;Guanine nucleotide exchange factor VPS9a. Can ctivate all Rab5 members to GTP-bound forms in vitro. Required for embryogenesis. Regulates the localization of ARA7 and ARA6. Involved in postembryonic root development.
Mg-ILK1	At3g23890		nucleus	other	topoisomerase II;Encodes a topoisomerase II that is highly expressed in young seedlings. The protein is localized in the nucleus and gene expression levels are increased in proliferative tissues.
Mg-ILK1	At3g53230		cytosol,nucleus	other	ATPase, AAA-type, CDC48 protein;
Mg-ILK1	At4g02300		extracellular	other	Plant invertase/pectin methylesterase inhibitor superfamily;
Mg-ILK1	At4g25580		nucleus	other	CAP160 protein;
Mg-ILK1	At5g10570		nucleus	transcription regulator	basic helix-loop-helix (bHLH) DNA-binding superfamily protein;
Mg-ILK1	At5g56970		vacuole	other	cytokinin oxidase 3;It encodes a protein whose sequence is similar to cytokinin oxidase/dehydrogenase, which catalyzes the degradation of cytokinins.
Mg-ILK1	At5g63490		golgi	other	CBS / octicosapeptide/Phox/Bemp1 (PB1) domains-containing protein;
Mg-ILK1	AtCg00280		plastid	photosynthesis	photosystem II reaction center protein C;chloroplast gene encoding a CP43 subunit of the photosystem II reaction center. promoter contains a blue-light responsive element.
Mg-ILK1	AT1G18740	BYPASS1	nucleus	other	Protein of unknown function (DUF793);
Mg-ILK1	AT1G18670	IBS1	plasma membrane	kinase	Protein kinase superfamily protein;Encodes a cyclin-dependent kinase-like protein with a ser/thr protein kinase domain and an N-terminal myristoylation sequence. Mutants in this gene are unable to express female sterility in response to beta-aminobutyric acid, as wild type plants do.
Mg-ILK1	AT4G26070	MEKK1	cytosol	kinase	MAP kinase/ ERK kinase 7;Member of MAP Kinase Kinase. Likely functions in a stress-activated MAPK pathway.
Mn-ILK1	AT5G35750	AHK2	plasma membrane	kinase	Histidine kinase 2 involved in cytokinin response
Mn-ILK1	At1g08050		nucleus	transcription regulator	Zinc finger (C3HC4-type RING finger) family protein;
Mn-ILK1	At1g14850		nucleus	transport	nucleoporin 155;Encodes a protein similar to nucleoporin, a a major component of the nuclear pore complex (NPC) involved in cellular nucleo-cytoplasmic transport
Mn-ILK1	At1g25260		cytosol	other	Ribosomal protein L10 family protein;
Mn-ILK1	At1g63730		mitochondrion	resistance	Disease resistance protein (TIR-NBS-LRR class) family;
Mn-ILK1	At1g73980		mitochondrion	other	Phosphoribulokinase / Uridine kinase family;
Mn-ILK1	At2g22560		nucleus	other	Kinase interacting (KIP1-like) family protein;
Mn-ILK1	At2g31820		plasma membrane	other	Ankyrin repeat family protein;
Mn-ILK1	At2g38070		nucleus	other	Protein of unknown function (DUF740);
Mn-ILK1	At2g38280		endoplasmic reticulum	other	AMP deaminase, putative / myoadenylate deaminase, putative;Encodes a protein with in vitro AMP deaminase activity that is involved in embryogenesis. Homozygous mutant embryos fail to develop past the zygote stage.
Mn-ILK1	At3g04470		nucleus	other	Ankyrin repeat family protein;
Mn-ILK1	At3g23540		nucleus	other	alpha/beta-Hydrolases superfamily protein;
Mn-ILK1	At4g02300		extracellular	other	Plant invertase/pectin methylesterase inhibitor superfamily;
Mn-ILK1	At4g03480		mitochondrion	other	Ankyrin repeat family protein;
Mn-ILK1	At4g12770		nucleus	other	Chaperone DnaJ-domain superfamily protein;
Mn-ILK1	At4g13350		cytosol,nucleus	other	NSP (nuclear shuttle protein)-interacting GTPase;Encodes a GTPase that interacts with nuclear shuttle proteins (NSPs) from a number of different plant viruses. The gene is widely expressed and NIG transcript levels do not rise in response to viral infection. This cytoplasmic protein does not directly interact with a viral movement protein (MP), but, it does promote the movement of NSP from the nu…
Mn-ILK1	At4g13420	HAK5	vacuole	transport	high affinity K+ transporter 5;Encodes a protein of the KUP/HAK/KT potassium channel class that is upregulated in the roots by K levels.		methyl-CPG-binding domain 10;Protein containing methyl-CpG-binding domain.Has sequence similarity to human MBD proteins.
Mn-ILK1	At4g13800		plasma membrane	other	Protein of unknown function (DUF803);
Mn-ILK1	At4g16590		plasma membrane	other	cellulose synthase-like A01;encodes a gene similar to cellulose synthase
Mn-ILK1	At4g22140		nucleus	other	PHD finger family protein / bromo-adjacent homology (BAH) domain-containing protein;
Mn-ILK1	At4g26110		nucleus	other	nucleosome assembly protein1;1;Encodes a member of a small gene family of proteins with similarity to nucleosome assembly proteins.May function in nucleotide excision repair. Loss of function mutations have no obvious visible phenotypes but do seem to affect transcription of NER related genes.
Mn-ILK1	At5g10470		cytosol	other	kinesin like protein for actin based chloroplast movement 1;Kinesin that binds cyclin-dependent kinase CDKA;1 as homodimer or as heterodimer with KCA2. Demarcates the division site in plant cells.
Mn-ILK1	At5g40450		plasma membrane	other	unknown
Mn-ILK1	At5g41470		plastid	other	Nuclear transport factor 2 (NTF2) family protein;
Mn-ILK1	At5g41800		plasma membrane	transport	Transmembrane amino acid transporter family protein;
Mn-ILK1	At5g50020		plasma membrane	transcription regulator	DHHC-type zinc finger family protein;
Mn-ILK1	At5g53420		nucleus	other	CCT motif family protein;
Mn-ILK1	At5g66230		nucleus	other	Chalcone-flavanone isomerase family protein;
Mn-ILK1	AT1G18740	BYPASS1	nucleus	other	Protein of unknown function (DUF793);
Mn-ILK1	AT3G52930	FBA8	cytosol	other	Aldolase superfamily protein;
Mn-ILK1	AT3G02180	SP1L3	plasma membrane	other	SPIRAL1-like3;SPIRAL1-LIKE3 belongs to a six-member gene family in Arabidopsis; all members share high sequence similarity in amino- and carboxy-terminal regions. Regulates cortical microtubule organization. Mutant plants exhibit altered patterns of root, leaf and petal growth as a result of defective anisotropic cell expansion.
Mn-ILK1	AT1G11260	STP1	plasma membrane	transport	sugar transporter 1;Encodes a H+/hexose cotransporter.
Mg-D319N	At1g64190		endoplasmic reticulum	other	6-phosphogluconate dehydrogenase family protein
Mg-D319N	At1g15400		nucleus	other	Tightly connected with MAPK signaling to fine-tune stomatal production and patterning.
Mg-D319N	At1g53050		plasma membrane	kinase	Protein kinase superfamily protein;
Mg-D319N	At3g48050		nucleus	other	BAH domain ;TFIIS helical bundle-like domain;
Mg-D319N	At3g53180		cytosol	other	gamma response gene 1;Induced in response to ionizing radiation, shows basal expression in mitotically active cells and high expression in endoreduplicating cells. May be involved in DNA damage-induced growth arrest. Protein sequence contains a PEST destruction box.
Mg-D319N	At3g53230		cytosol,nucleus	other	ATPase, AAA-type, CDC48 protein;
Mg-D319N	At4g02300		extracellular	other	Plant invertase/pectin methylesterase inhibitor superfamily;
Mg-D319N	At4g13510	AMT1;1	plasma membrane	transport	ammonium transporter 1;1;Encodes a plasma membrane localized ammonium transporter. Contains a cytosolic trans-activation domain essential for ammonium uptake.
Mg-D319N	At4g14290		nucleus	other	alpha/beta-Hydrolases superfamily protein;
Mg-D319N	At4g31160		nucleus	other	DDB1-CUL4 associated factor 1;Encodes a DCAF/DWD protein capable of interacting with DDB1 and associating with CUL4, likely as part of a nuclear ubiquitin ligase complex. DCAF1 appears to be required for plant embryogenesis and to affect several other developmental processes including leaf, shoot, and flower development.
Mg-D319N	At5g10570		nucleus	other	kinesin like protein for actin based chloroplast movement 1;Kinesin that binds cyclin-dependent kinase CDKA;1 as homodimer or as heterodimer with KCA2. Demarcates the division site in plant cells.
Mg-D319N	At5g10950		nucleus	other	kinesin like protein for actin based chloroplast movement 1;Kinesin that binds cyclin-dependent kinase CDKA;1 as homodimer or as heterodimer with KCA2. Demarcates the division site in plant cells.
Mg-D319N	AT1G18740	BYPASS1	nucleus	other	Protein of unknown function (DUF793);
Mg-D319N	AT4G03550	GSL5	plasma membrane	defense	glucan synthase-like 5;Encodes a callose synthase that is required for wound and papillary callose formation in response to fungal pathogens Erysiphe and Blumeria. Mutants are resistant to P. parasitica and exhibit an exaggerated PR1 response.Contributes to PAMP-induced basal defense.
Mg-D319N	AT4G37870	PSRK1	plasma membrane	other	Encodes a phosphoenolpyruvate carboxykinase that localizes to the cytosol.
Mg-D319N	AT5G54380	THESEUS1	plasma membrane	kinase	protein kinase family protein;Encodes THESEUS1 (THE1), a receptor kinase regulated by Brassinosteroids and required for cell elongation during vegetative growth.
Mn-D319N	At1g09770		nucleus	other	cell division cycle 5;Member of MYB3R- and R2R3- type MYB- encoding genes. Essential for plant innate immunity. Interacts with MOS4 and PRL1.
Mn-D319N	At1g15340		nucleus	other	methyl-CPG-binding domain 10;Protein containing methyl-CpG-binding domain.Has sequence similarity to human MBD proteins.
Mn-D319N	At1g53050		plasma membrane	kinase	Protein kinase superfamily protein;
Mn-D319N	At1g78880		plasma membrane	other	Ubiquitin-specific protease family C19-related protein;
Mn-D319N	At1g79920		golgi	other	Heat shock protein 70 (Hsp 70) family protein;
Mn-D319N	At2g16405		nucleus	other	Transducin/WD40 repeat-like superfamily protein;
Mn-D319N	At2g22560		nucleus	other	Kinase interacting (KIP1-like) family protein;
Mn-D319N	At2g30940		plasma membrane	kinase	Protein kinase superfamily protein;
Mn-D319N	At2g33620		nucleus	other	AT hook motif DNA-binding family protein;
Mn-D319N	At2g38280		endoplasmic reticulum	other	AMP deaminase, putative / myoadenylate deaminase, putative;Encodes a protein with in vitro AMP deaminase activity that is involved in embryogenesis. Homozygous mutant embryos fail to develop past the zygote stage.
Mn-D319N	At2g40640		mitochondrion	other	RING/U-box superfamily protein;
Mn-D319N	At3g04470		nucleus	other	Ankyrin repeat family protein;
Mn-D319N	At3g48760		plasma membrane	other	DHHC-type zinc finger family protein;
Mn-D319N	At3g52115		nucleus	other	gamma response gene 1;Induced in response to ionizing radiation, shows basal expression in mitotically active cells and high expression in endoreduplicating cells. May be involved in DNA damage-induced growth arrest. Protein sequence contains a PEST destruction box.
Mn-D319N	At4g02300		extracellular	other	Plant invertase/pectin methylesterase inhibitor superfamily;
Mn-D319N	At4g03480		mitochondrion	other	Ankyrin repeat family protein;
Mn-D319N	At5g41800		plasma membrane	transporter	Transmembrane amino acid transporter family protein;
Mn-D319N	At5g44340		cytosol	other	tubulin beta chain 4;beta tubulin gene
Mn-D319N	At5g49480		cytosol	other	Ca2+-binding protein 1;AtCP1 encodes a novel Ca2+-binding protein, which shares sequence similarities with calmodulins. The expression of AtCP1 is induced by NaCl.
Mn-D319N	At5g50020		plasma membrane	transcription regulator	DHHC-type zinc finger family protein;
Mn-D319N	At5g53420		nucleus	other	CCT motif family protein;
Mn-D319N	At5g65910		nucleus	other	BSD domain-containing protein;
Mn-D319N	AT1G18740	BYPASS1	nucleus	other	Protein of unknown function (DUF793);
Mn-D319N	AT3G52930	FBA8	cytosol	other	Aldolase superfamily protein;
Mn-D319N	At3g13530	MEKK7	cytosol	kinase	MAP kinase/ ERK kinase 1;Member of MAP Kinase Kinase. Likely functions in a stress-activated MAPK pathway. Can phosphorylate the MAPK AtMPK4, in response to stress. Gets phosphorylated by MEKK1 in response to wounding.
Mn-D319N	AT1G11260	STP1	plasma membrane	transport	sugar transporter 1;Encodes a H+/hexose cotransporter.
*Localization is based on consensus across multiple studies sourced from https://suba.live/results.html#

### Sheet: Sheet2
Mg-ILK1	At1g06070			Mg-ILK1	At1g06070			At1g06070
Mg-ILK1	At1g08050			Mg-ILK1	At1g08050			At1g08050
Mg-ILK1	At1g15400			Mg-ILK1	At1g15400			At1g15400
Mg-ILK1	At1g53050			Mg-ILK1	At1g53050			At1g53050
Mg-ILK1	At2g36350			Mg-ILK1	At2g36350			At2g36350
Mg-ILK1	At3g04470			Mg-ILK1	At3g04470			At3g04470
Mg-ILK1	At3g19770			Mg-ILK1	At3g19770			At3g19770
Mg-ILK1	At3g23890			Mg-ILK1	At3g23890			At3g23890
Mg-ILK1	At3g53230			Mg-ILK1	At3g53230			At3g53230
Mg-ILK1	At4g02300			Mg-ILK1	At4g02300			At4g02300
Mg-ILK1	At4g25580			Mg-ILK1	At4g25580			At4g25580
Mg-ILK1	At5g10570			Mg-ILK1	At5g10570			At5g10570
Mg-ILK1	At5g56970			Mg-ILK1	At5g56970			At5g56970
Mg-ILK1	At5g63490			Mg-ILK1	At5g63490			At5g63490
Mg-ILK1	AtCg00280			Mg-ILK1	AtCg00280			AtCg00280
Mg-ILK1	AT1G18740			Mg-ILK1	AT1G18740			AT1G18740
Mg-ILK1	AT1G18670			Mg-ILK1	AT1G18670			AT1G18670
Mg-ILK1	AT4G26070			Mg-ILK1	AT4G26070			AT4G26070
Mn-ILK1	AT5G35750			Mn-ILK1	AT5G35750			AT5G35750
Mn-ILK1	At1g14850			Mn-ILK1	At1g08050			At1g14850
Mn-ILK1	At1g25260			Mn-ILK1	At1g14850			At1g25260
Mn-ILK1	At1g63730			Mn-ILK1	At1g25260			At1g63730
Mn-ILK1	At1g73980			Mn-ILK1	At1g63730			At1g73980
Mn-ILK1	At2g22560			Mn-ILK1	At1g73980			At2g22560
Mn-ILK1	At2g31820			Mn-ILK1	At2g22560			At2g31820
Mn-ILK1	At2g38070			Mn-ILK1	At2g31820			At2g38070
Mn-ILK1	At2g38280			Mn-ILK1	At2g38070			At2g38280
Mn-ILK1	At3g23540			Mn-ILK1	At2g38280			At3g23540
Mn-ILK1	At4g03480			Mn-ILK1	At3g04470			At4g03480
Mn-ILK1	At4g12770			Mn-ILK1	At3g23540			At4g12770
Mn-ILK1	At4g13350			Mn-ILK1	At4g02300			At4g13350
Mn-ILK1	At4g13420			Mn-ILK1	At4g03480			At4g13420
Mn-ILK1	At4g13800			Mn-ILK1	At4g12770			At4g13800
Mn-ILK1	At4g16590			Mn-ILK1	At4g13350			At4g16590
Mn-ILK1	At4g22140			Mn-ILK1	At4g13420			At4g22140
Mn-ILK1	At4g26110			Mn-ILK1	At4g13800			At4g26110
Mn-ILK1	At5g10470			Mn-ILK1	At4g16590			At5g10470
Mn-ILK1	At5g40450			Mn-ILK1	At4g22140			At5g40450
Mn-ILK1	At5g41470			Mn-ILK1	At4g26110			At5g41470
Mn-ILK1	At5g41800			Mn-ILK1	At5g10470			At5g41800
Mn-ILK1	At5g50020			Mn-ILK1	At5g40450			At5g50020
Mn-ILK1	At5g53420			Mn-ILK1	At5g41470			At5g53420
Mn-ILK1	At5g66230			Mn-ILK1	At5g41800			At5g66230
Mn-ILK1	AT3G52930			Mn-ILK1	At5g50020			AT3G52930
Mn-ILK1	AT3G02180			Mn-ILK1	At5g53420			AT3G02180
Mn-ILK1	AT1G11260			Mn-ILK1	At5g66230			AT1G11260
Mn-ILK1	At1g64190			Mn-ILK1	AT1G18740			At1g64190
Mn-ILK1	At3g48050			Mn-ILK1	AT3G52930			At3g48050
Mn-ILK1	At3g53180			Mn-ILK1	AT3G02180			At3g53180
Mn-ILK1	At4g13510			Mn-ILK1	AT1G11260			At4g13510
Mg-D319N	At4g14290			Mg-D319N	At1g64190			At4g14290
Mg-D319N	At4g31160			Mg-D319N	At1g15400			At4g31160
Mg-D319N	At5g10950			Mg-D319N	At1g53050			At5g10950
Mg-D319N	AT4G03550			Mg-D319N	At3g48050			AT4G03550
Mg-D319N	AT4G37870			Mg-D319N	At3g53180			AT4G37870
Mg-D319N	AT5G54380			Mg-D319N	At3g53230			AT5G54380
Mg-D319N	At1g09770			Mg-D319N	At4g02300			At1g09770
Mg-D319N	At1g15340			Mg-D319N	At4g13510			At1g15340
Mg-D319N	At1g78880			Mg-D319N	At4g14290			At1g78880
Mg-D319N	At1g79920			Mg-D319N	At4g31160			At1g79920
Mg-D319N	At2g16405			Mg-D319N	At5g10570			At2g16405
Mg-D319N	At2g30940			Mg-D319N	At5g10950			At2g30940
Mg-D319N	At2g33620			Mg-D319N	AT1G18740			At2g33620
Mg-D319N	At2g40640			Mg-D319N	AT4G03550			At2g40640
Mg-D319N	At3g48760			Mg-D319N	AT4G37870			At3g48760
Mg-D319N	At3g52115			Mg-D319N	AT5G54380			At3g52115
Mn-D319N	At5g44340			Mn-D319N	At1g09770			At5g44340
Mn-D319N	At5g49480			Mn-D319N	At1g15340			At5g49480
Mn-D319N	At5g65910			Mn-D319N	At1g53050			At5g65910
Mn-D319N	At3g13530			Mn-D319N	At1g78880			At3g13530
Mn-D319N				Mn-D319N	At1g79920
Mn-D319N				Mn-D319N	At2g16405
Mn-D319N				Mn-D319N	At2g22560
Mn-D319N				Mn-D319N	At2g30940
Mn-D319N				Mn-D319N	At2g33620
Mn-D319N				Mn-D319N	At2g38280
Mn-D319N				Mn-D319N	At2g40640
Mn-D319N				Mn-D319N	At3g04470
Mn-D319N				Mn-D319N	At3g48760
Mn-D319N				Mn-D319N	At3g52115
Mn-D319N				Mn-D319N	At4g02300
Mn-D319N				Mn-D319N	At4g03480
Mn-D319N				Mn-D319N	At5g41800
Mn-D319N				Mn-D319N	At5g44340
Mn-D319N				Mn-D319N	At5g49480
Mn-D319N				Mn-D319N	At5g50020
Mn-D319N				Mn-D319N	At5g53420
Mn-D319N				Mn-D319N	At5g65910
Mn-D319N				Mn-D319N	AT1G18740
Mn-D319N				Mn-D319N	AT3G52930
Mn-D319N				Mn-D319N	At3g13530
Mn-D319N				Mn-D319N	AT1G11260
